# A transmission chain linking *Mycobacterium ulcerans* with *Aedes notoscriptus* mosquitoes, possums and human Buruli ulcer cases in southeastern Australia

**DOI:** 10.1101/2023.05.07.539718

**Authors:** Peter T. Mee, Andrew H. Buultjens, Jane Oliver, Karen Brown, Jodie C. Crowder, Jessica L. Porter, Emma C. Hobbs, Louise M. Judd, George Taiaroa, Natsuda Puttharak, Deborah A. Williamson, Kim R. Blasdell, Ee Laine Tay, Rebecca Feldman, Mutizwa Odwell Muzari, Chris Sanders, Stuart Larsen, Simon R. Crouch, Paul D. R. Johnson, John R. Wallace, David J. Price, Ary A. Hoffmann, Katherine B. Gibney, Timothy P. Stinear, Stacey E. Lynch

## Abstract

In temperate southeastern Australia over the past two decades there has been a marked progressive increase in human cases of Buruli ulcer, an infection of subcutaneous tissue caused by *Mycobacterium ulcerans*. Native possums are the major local environmental reservoir of *M. ulcerans* as they not only develop Buruli lesions but they also shed *M. ulcerans* in their excreta. However the way humans acquire *M. ulcerans* from possums has not been determined. Previous case-control studies, insect field surveys and vector competence studies have suggested a role for mosquitoes in *M. ulcerans* transmission between possums and humans. To explore these links we conducted an extensive, 4-month structured mosquito field survey and four *ad hoc* field surveys across an area of 350km^2^ on the Mornington Peninsula, an area endemic for Buruli ulcer to the south of the major metropolitan city of Melbourne. We then compared spatial and temporal patterns of *M. ulcerans*-positive mosquito occurrence with *M. ulcerans*-positive possums (established by previous possum excreta surveys) and human Buruli ulcer cases across the region. We used metabarcoding to assess mosquito blood-feeding host preference and to reconstruct *M. ulcerans* genomes from positive mosquitoes to test epidemiological inferences. We collected 66,325 mosquitoes spanning 26 different species from 180 repeatedly sampled traps over a 4-month period. *Culex molestus* and *Aedes notoscriptus* were the dominant species (42% and 35% of trapped mosquitoes, respectively). PCR screening 25% of trapped mosquitoes revealed a significant association between *M. ulcerans* and *Ae. notoscriptus* (p<0.0001) with a maximum likelihood estimate (MLE) of 5.88 *M. ulcerans* positive mosquitoes per 1,000 tested. Using spatial scanning statistics, we also observed significant overlap between clusters of *M. ulcerans*-positive *Ae. notoscriptus*, *M. ulcerans*-positive possum excreta and human Buruli ulcer cases. Metabarcoding analyses of blood-fed *Ae. notoscriptus* showed individual mosquitoes had fed both on humans and native possums. Enrichment genome sequencing from PCR-positive mosquitoes confirmed shared *M. ulcerans* genome single-nucleotide polymorphism (SNP) profiles between mosquitoes, possum excreta and clinical human isolates within the same regions. These findings indicate that *Ae. notoscriptus* likely transmit *M. ulcerans* in southeastern Australia and highlight mosquito control as a plausible means to control the Buruli ulcer epidemic in our region.
